# Warnings/Cautions when collecting Brassica diversity along a large climatic gradient

**DOI:** 10.1101/2023.09.15.557905

**Authors:** Cyril Falentin, Houria Hadj-Arab, Fella Aissiou, Claudia Bartoli, Giuseppe Bazan, Matéo Boudet, Lydia Bousset-Vaslin, Marwa Chwikhi, Olivier Coriton, Gwenaëlle Deniot, Julie Ferreira de Carvalho, Laurène Gay, Anna Geraci, Pascal Glory, Virginie Huteau, Riadh Ilahy, Vincenzo Ilardi, José A. Jarillo, Vladimir Meglič, Elisabetta Oddo, Mónica Pernas, Manuel Piñeiro, Barbara Pipan, Thouraya Rhim, Vincent Richer, Fulvia Rizza, Joëlle Ronfort, Mathieu Rousseau-Gueutin, Rosario Schicchi, Lovro Sinkovič, Maryse Taburel, Valeria Terzi, Sylvain Théréné, Mathieu Tiret, Imen Tlili, Franz Werner Badeck, Anne-Marie Chèvre

## Abstract

Agriculture faces great challenges to overcome global warming and to improve system sustainability, requiring access to novel genetic diversity. So far, wild populations and local landraces remain poorly explored. This is notably the case for the two diploid species, *Brassica oleracea* L. (CC, 2n=2x=18) and *B. rapa* L. (AA, 2n=2x=20). In order to explore genetic diversity in both species, we have collected numerous populations in their center of origin, the Mediterranean basin, on a large contrasting climatic and soil gradient from northern Europe to southern sub-Saharan regions. In these areas, we also collected 14 populations belonging to five *B. oleracea* closely related species. Before further genetic and agronomic investigations, we controlled the absence of species misidentification using flow cytometry, sequencing of species specific chloroplast genomic region, as well as cytogenetic analyses in case of unexpected results. Looking at the 102 *B. oleracea* and 146 *B. rapa* populations showing a good germination among the 112 and 154 populations collected, seventeen populations were misidentified. The most frequent mistake was a confusion of these diploid species with *B. napus*. Additionally for *B. rapa*, 2 autotetraploid populations were observed. Habitats of the collected wild populations and landraces are described in our work. This provides a unique plant material characterization that will pave the way for further analyses investigating the genomic regions involved in climatic and microbiota adaptation. This research is supported by the H2020 Prima project ‘BrasExplor’.
