## Supplementary material for "Warnings/Cautions when collecting Brassica diversity along a large climatic gradient": Suppl Table2

### Sheet: Data
Brassica oleracea landraces
Population name	Species	Subspecies	Sampling date	Country	Region	Province	Town	Place (#1)	Source (#2)	Sowing period (#3)	Harvest period (#4)
BO_F_BARF_L_A	Brassica oleracea	botrytis	01/01/1983	France	Normandie	Manche	Barfleur
BO_F_BOUE_L_A	Brassica oleracea	medullosa	01/01/1984	France	Pays de la Loire	Loire-Atlantique	Bouée			April	November-December
BO_F_BOVE_L_A	Brassica oleracea	ramosa	01/01/1984	France	Bretagne	Ille-et-Vilaine	Bovel			May	late September-October
BO_F_CAUD_L_A	Brassica oleracea	medullosa	01/01/1986	France	Bretagne	Morbihan	Caudan
BO_F_DOUA_L_A	Brassica oleracea	acephala	01/01/1986	France	Bretagne	Finistère	Douarnenez			late August-early September	cut from September
BO_F_DOUA_L_B	Brassica oleracea	capitata	01/01/1986	France	Bretagne	Finistère	Douarnenez		parents	20 August - 1 September	late April
BO_F_HERB_L_A	Brassica oleracea	medullosa	01/01/1984	France	Pays de la Loire	Vendée	Herbergement			march	November-December
BO_F_JOUY_L_A	Brassica oleracea	sabauda	01/01/1984	France	Île-de-France	Yvelines	Jouy-le-Moutier
BO_F_JUGO_L_A	Brassica oleracea	acephala	01/01/1984	France	Bretagne	Côtes d'Armor	Jugon-les-Lacs			early September	leaf removal in April (and May if the weather is favorable)
BO_F_KRAU_L_A	Brassica oleracea	capitata	01/01/1986	France	Grand Est	Bas-Rhin	Krautergersheim			8-15 march	early November
BO_F_LAND_L_A	Brassica oleracea	acephala	01/01/1984	France	Pays de la Loire	Mayenne	Landivy			August	ate April-early May
BO_F_LAUR_L_A	Brassica oleracea	medullosa	01/01/1984	France	Pays de la Loire	Maine-et-Loire	Saint-Laurent-de-la-plaine			April	winter
BO_F_LOON_L_A	Brassica oleracea	botrytis	01/01/1982	France	Hauts-de-France	Nord	Loon-plage
BO_F_LORI_L_A	Brassica oleracea	capitata	01/01/1982	France	Bretagne	Morbihan	Lorient
BO_F_LOUH_L_A	Brassica oleracea	capitata	01/01/1985	France	Bourgogne-Franche-Comté	Saône-et-Loire	Louhans
BO_F_MARA_L_A	Brassica oleracea	acephala	01/01/1984	France	Auvergne-Rhône-Alpes	Puy-de-Dôme	Marat			5-15 August	April-May
BO_F_MART_L_A	Brassica oleracea	acephala	01/01/1984	France	Normandie	Manche	Montjoie-Saint-Martin			mid-August	spring
BO_F_MONT_L_A	Brassica oleracea	capitata	01/01/1984	France	Bretagne	Ille-et-Vilaine	Monthault			early August	may
BO_F_NEUV_L_A	Brassica oleracea	medullosa	01/01/1983	France	Nouvelle-Aquitaine	Deux-Sèvres	Neuvy-Bouin
BO_F_OMER_L_A	Brassica oleracea	gemmifera	01/01/1982	France	Hauts-de-France	Pas-de-Calais	Saint-Omer
BO_F_OMER_L_B	Brassica oleracea	botrytis	01/01/1982	France	Hauts-de-France	Pas-de-Calais	Saint-Omer
BO_F_PAIM_L_A	Brassica oleracea	botrytis	01/01/1984	France	Bretagne	Côtes d'Armor	Paimpol
BO_F_PAIM_L_B	Brassica oleracea	botrytis	01/01/1993	France	Bretagne	Côtes d'Armor	Paimpol
BO_F_ROSC_L_A	Brassica oleracea	botrytis	01/01/1983	France	Bretagne	Finistère	Roscoff
BO_F_SAEN_L_A	Brassica oleracea	capitata	01/01/2014	France	Normandie	Seine-Maritime	Saint-Saëns
BO_F_SECO_L_A	Brassica oleracea	ramosa	01/01/1983	France	Nouvelle-Aquitaine	Vienne	Saint-Secondin
BO_F_TILL_L_A	Brassica oleracea	medullosa	01/01/1982	France	Hauts-de-France	Pas-de-Calais	Tilloy-les-Hermaville			early april
BO_F_VERN_L_A	Brassica oleracea	capitata	01/01/1983	France	Nouvelle-Aquitaine	Haute-Vienne	Verneuil-sur-Vienne
BO_A_ADRA_L_A	Brassica oleracea		2022-04-02	Algeria	Touat	Adrar	Adrar (Bouda)	family garden	local production	Since September then staggered sowing and transplantation for spread production	October to Spring
BO_A_BOUN_L_A	Brassica oleracea	capitata	2020-11-18	Algeria	Béjaia	Béjaia	Bouni (Ighil-Ali)	family garden	local production	March and transplantation in may and june	August to January
BO_A_IGLI_L_B	Brassica oleracea		2021-09-30	Algeria	Saoura	Béchar	Igli	family garden	local production	Since September then staggered sowing and transplantation for spread production	October to Spring
BO_A_INSA_L_A	Brassica oleracea		2021-10-07	Algeria	Tidikelt	In-Sallah	In-Sallah	family garden	local production	Since August then staggered sowing and transplantation for spread production	October to Spring
BO_A_TANS_L_A	Brassica oleracea		2021-09-23	Algeria	Béjaia	Béjaia	Tansaout	family garden	local production	Sowing July and transplantation 45 to 50 days after sowing	December - January
BO_A_TAZL_L_A	Brassica oleracea	capitata	2020-11-18	Algeria	Béjaia	Béjaia	Tazla (Ighil-Ali)	family garden	local production	March and transplantation in may and june	August to January
BO_A_TIMI_L_A	Brassica oleracea		2021-09-15	Algeria	Gourara	Timimoun	Timimoun	family garden	local production	Since September then staggered sowing and transplantation for spread production
BO_T_ARIA_L_A	Brassica oleracea		2021-04-11	Tunisia	Ariana-Tunis	Ariana	Ariana-Tunis	field	local production	November	June-August
BO_T_GABE_L_A	Brassica oleracea	gongylodes	2021-04-11	Tunisia	Gabes		Gabes	field	local production	November	June-August
BO_T_TBAG_L_A	Brassica oleracea	capitata	2021-04-11	Tunisia	Tbag-Cap-Bon		Tbag-Cap-Bon	field	local production	November	June-August
BO_S_LJUB_L_A	Brassica oleracea	capitata	2020-10-01	Slovenia	Central Slovenia		Ljubljana	family garden	friends	spring	summer/fall
BO_S_LJUB_L_B	Brassica oleracea	capitata	2020-10-01	Slovenia	Central Slovenia		Hrušica	family garden	local production	spring	summer/fall
BO_S_LJUB_L_C	Brassica oleracea	capitata	2020-10-01	Slovenia	Southeast Slovenia		Črnomelj	family garden	local production	spring	summer/fall
BO_S_LJUB_L_D	Brassica oleracea	capitata	2020-10-01	Slovenia	Drava region		Dornava	family garden	local production	spring	summer/fall
BO_S_LJUB_L_E	Brassica oleracea	capitata	2020-10-01	Slovenia	Kozjansko		Podsreda	family garden	local production	spring	summer/fall
BO_S_LJUB_L_G	Brassica oleracea	capitata	2020-10-01	Slovenia	Central Slovenia		Jablje pri Trzinu	other	seed merchant	spring	summer/fall
BO_S_LJUB_L_H	Brassica oleracea	capitata	2020-10-01	Slovenia	Central Slovenia		Jablje pri Trzinu	other	seed merchant	spring	summer/fall
BO_S_LJUB_L_I	Brassica oleracea	capitata	2020-10-01	Slovenia	Central Slovenia		Jablje pri Trzinu	other	seed merchant	spring	summer/fall
BO_S_LJUB_L_J	Brassica oleracea	capitata	2020-10-01	Slovenia	Central Slovenia		Jablje pri Trzinu	other	seed merchant	spring	summer/fall
BO_S_LJUB_L_L	Brassica oleracea	acephala	2020-10-01	Slovenia	Central Slovenia		Jablje pri Trzinu	other	exchange	spring	summer/fall
BO_S_LJUB_L_M	Brassica oleracea	acephala	2020-10-01	Slovenia	Central Slovenia		Jablje pri Trzinu	other	exchange	spring	summer/fall
BO_S_LJUB_L_N	Brassica oleracea	acephala	2020-10-01	Slovenia	Central Slovenia		Jablje pri Trzinu	other	exchange	spring	summer/fall
BO_S_LJUB_L_O	Brassica oleracea	acephala	2020-10-01	Slovenia	Central Slovenia		Jablje pri Trzinu	other	exchange	spring	summer/fall
BO_I_ANDR_L_E	Brassica oleracea	italica	2019-01-01	Italy	Apulia	Lecce	Andrano	family garden	local production	id July (Madonna del Carmine, July 16th) the seeds are sowed in seedbed and mid August (San Rocco, August 16th) the plantlets are transplanted in the field.	From November to mid March (San Guiseppe, Mach 19th)
BO_I_CORI_L_A	Brassica oleracea	italica	2018-01-01	Italy	Apulia	Lecce	Corigliano d’Otranto	family garden	local production	Around end of July the seeds are sowed in seedbed and around 15 of August the plantlets are transplanted in the field.	From mid October to April
BO_I_GALA_L_B	Brassica oleracea	italica	2018-01-01	Italy	Apulia	Lecce	Galatina	market	seed merchant	Around end of July the seeds are sowed in seedbed and around 15 of August the plantlets are transplanted in the field.	From mid October to April
BO_I_PRES_L_G	Brassica oleracea	italica	2019-01-01	Italy	Apulia	Lecce	Presicce-Acquarica	family garden	local production	Around end of August the seeds are sowed in seedbed and at mid October the plantlets are transplanted in the field.	From December to January
BO_I_SOLE_L_C	Brassica oleracea	italica	2018-01-01	Italy	Apulia	Lecce	Soleto	family garden	local production	Around end of July the seeds are sowed in seedbed and around 15 of August the plantlets are transplanted in the field.	From mid October to April
Brassica rapa landraces
Population name	Species	Subspecies	Sampling date	Country	Region	Province	Town	Place (#1)	Source (#2)	Sowing period (#3)	Harvest period (#4)
BR_F_AMBE_L_A	Brassica rapa	rapa	01/01/1984	France	Auvergne-Rhône-Alpes	Puy-de-Dôme	Ambert
BR_F_AUGN_L_A	Brassica rapa	rapa	01/01/1983	France	Nouvelle-Aquitaine	Haute-Vienne	Augne
BR_F_BOUS_L_A	Brassica rapa	rapa	1984-01-01	France	Pays de la Loire	Loire-Atlantique	Boussay	field	parents	1983-08-01	1984-01-07
BR_F_CHEV_L_A	Brassica rapa	rapa	01/01/1984	France	Bretagne	Ille-et-Vilaine	Chevaigne			1984-07-01	1984-11-01
BR_F_COMB_L_A	Brassica rapa	rapa	01/01/1984	France	Bretagne	Ille-et-Vilaine	Combourg			1980-07-15	1980-11-30
BR_F_ESCH_L_A	Brassica rapa	rapa	01/01/1986	France	Grand Est	Bas-Rhin	Eschau
BR_F_GACI_L_A	Brassica rapa	rapa	01/01/1983	France	Bretagne	Morbihan	Gacilly	field		1982-08-15	1984-04-01
BR_F_GEOR_L_A	Brassica rapa	rapa	01/01/1984	France	Bretagne	Ille-et-Vilaine	Saint-georges-de-reintembault	field	other	1982-08-07	1982-11-15
BR_F_GREN_L_A	Brassica rapa	rapa	1984-01-01	France	Auvergne-Rhône-Alpes	Isère	Grenoble	private collection	other
BR_F_GREN_L_B	Brassica rapa	rapa	1984-01-01	France	Auvergne-Rhône-Alpes	Isère	Grenoble	private collection	other
BR_F_GREN_L_C	Brassica rapa	rapa	1984-01-01	France	Auvergne-Rhône-Alpes	Isère	Grenoble	private collection	other
BR_F_GREN_L_D	Brassica rapa	rapa	01/01/1984	France	Auvergne-Rhône-Alpes	Isère	Grenoble	private collection	other
BR_F_GREN_L_E	Brassica rapa	rapa	1984-01-01	France	Auvergne-Rhône-Alpes	Isère	Grenoble	private collection	other
BR_F_GREN_L_F	Brassica rapa	rapa	1984-01-01	France	Auvergne-Rhône-Alpes	Isère	Grenoble	private collection	other
BR_F_HERB_L_A	Brassica rapa	rapa	01/01/1984	France	Pays de la Loire	Vendée	Herbergement
BR_F_LAUR_L_A	Brassica rapa	rapa	01/01/1984	France	Pays de la Loire	Maine-et-Loire	Saint-laurent-de-la-plaine
BR_F_MERI_L_A	Brassica rapa	rapa	01/01/1984	France	Nouvelle-Aquitaine	Creuse	Merinchal		parents	1978-07-15	1978-10-15
BR_F_OUE_L_A	Brassica rapa	rapa	01/01/1984	France	Bretagne	Ille-et-Vilaine	Saint-ouen-la-rouerie	field		1984-08-15	1984-11-01
BR_F_PARC_L_A	Brassica rapa	rapa	01/01/1984	France	Bretagne	Ille-et-Vilaine	Parce	family garden		1984-08-01	1984-11-01
BR_F_PLOB_L_A	Brassica rapa	rapa	01/01/1986	France	Grand Est	Bas-Rhin	Plobsheim
BR_F_PLOB_L_B	Brassica rapa	rapa	01/01/1986	France	Grand Est	Bas-Rhin	Plobsheim
BR_F_PONT_L_A	Brassica rapa	rapa	01/01/1984	France	Auvergne-Rhône-Alpes	Puy-de-Dôme	Pontaumur
BR_F_PONT_L_B	Brassica rapa	rapa	01/01/1984	France	Auvergne-Rhône-Alpes	Puy-de-Dôme	Pontaumur
BR_F_ROMA_L_A	Brassica rapa	rapa	01/01/1984	France	Pays de la Loire	Maine-et-Loire	Romagne	field	other	1982-08-01	1983-06-01
BR_F_ROMA_L_B	Brassica rapa	rapa	01/01/1984	France	Pays de la Loire	Maine-et-Loire	Romagne	field	other	1983-08-01	1984-06-01
BR_F_SAVI_L_A	Brassica rapa	rapa	01/01/2011	France	Île-de-France	Seine-et-Marne	Savigny-le-temple
BR_F_TREI_L_A	Brassica rapa	rapa	01/01/1983	France	Nouvelle-Aquitaine	Corrèze	Treignac
BR_A_ADRA_L_A	Brassica rapa	rapa	1905-07-08	Algeria	Touat	Adrar	Adrar	family garden	local production	Beginning to mid october	November
BR_A_ADRA_L_B	Brassica rapa	rapa	2022-04-02	Algeria	Touat	Adrar	Adrar	family garden	local production	Beginning to mid october	November
BR_A_AINZ_L_A	Brassica rapa	rapa	2021-03-13	Algeria	Kabylie	Tizi-Ouzou	Aïn-Zaouia	family garden	local production	October	December to january
BR_A_AOUL_L_A	Brassica rapa	rapa	2021-09-20	Algeria	Touat	Adrar	Aoulef-Tidikelt	family garden	local production	Beginning to mid october	November
BR_A_AZAZ_L_A	Brassica rapa	rapa	2022-10-17	Algeria	Hauts Plateaux	Sétif	Ain Azel	market	other	October	December to january
BR_A_BOGH_L_C	Brassica rapa	rapa	2022-10-14	Algeria	Kabylie	Tizi-Ouzou	Boghni	family garden	local production	October	December to january
BR_A_BORD_L_A	Brassica rapa	rapa	2022-10-14	Algeria	Algérois	Boumerdes	Bordj-Menail	family garden	local production	October	December to january
BR_A_DBKH_L_A	Brassica rapa	rapa	2022-10-13	Algeria	Kabylie	Tizi-Ouzou	Draa-Ben-Kedda	family garden	local production	October	December to january
BR_A_HAYO_L_A	Brassica rapa	rapa	1905-07-10	Algeria	Kabylie	Tizi-Ouzou	Assi-Youcef	family garden	local production	October	December to january
BR_A_IGLI_L_A	Brassica rapa	rapa	2021-09-30	Algeria	Saoura	Béchar	Igli	family garden	local production
BR_A_INSA_L_B	Brassica rapa	rapa	2021-10-07	Algeria	Tidikelt	In-Sallah	In-Sallah	family garden	local production	Mid october	January
BR_A_KADI_L_A	Brassica rapa	rapa	2022-10-13	Algeria	Kabylie	Bouira	Kadiria	market	other	October	December to january
BR_A_MAAT_L_A	Brassica rapa	rapa	2022-10-14	Algeria	Kabylie	Tizi-Ouzou	Maatkas	family garden	local production	October	December to january
BR_A_MECH_L_A	Brassica rapa	rapa	2021-09-06	Algeria	Kabylie	Tizi-Ouzou	Mechtras	family garden	local production	October	December to january
BR_A_MEGH_L_A	Brassica rapa	rapa	2021-03-09	Algeria	Hauts Plateaux	Sétif	Meghras	market	other	October	December to january
BR_A_MEML_L_A	Brassica rapa	rapa	2021-09-11	Algeria	Tlemcen	Tlemcen	Memlouh	family garden	local production	Beginningof september	November to january
BR_A_OKSA_L_A	Brassica rapa	rapa	2022-10-13	Algeria	Kabylie	Tizi-Ouzou	Oued-Ksari	family garden	local production	Beginning to mid october	November
BR_A_OUCH_L_A	Brassica rapa	rapa	2021-09-11	Algeria	Tlemcen	Tlemcen	Ouchba	family garden	local production	September	December to january
BR_A_OUCH_L_B	Brassica rapa	rapa	2021-09-11	Algeria	Tlemcen	Tlemcen	Ouchba	family garden	local production	September	December to january
BR_A_OULH_L_A	Brassica rapa	rapa	2020-03-14	Algeria	Tlemcen	Tlemcen	Oulhaça	market	other	Last August to early September	December to january
BR_A_RMAD_L_A	Brassica rapa	rapa	2021-03-09	Algeria	Hauts Plateaux	Sétif	Remadna	market	local production	Beginning to mid october	November
BR_A_SETI_L_A	Brassica rapa	rapa	1905-07-08	Algeria	Hauts Plateaux	Sétif	Ain Arnat	market	local production	Beginning to mid october	November
BR_A_TARI_L_A	Brassica rapa	rapa	2021-02-01	Algeria	Kabylie	Tizi-Ouzou	Tarihant -Boudjima	family garden	local production	October	December to january
BR_A_TIMI_L_A	Brassica rapa	rapa	2021-09-15	Algeria	Gourara	Timimoun	Timimoun-Gourara	family garden	local production	October	November
BR_A_TIZI_L_A	Brassica rapa	rapa	2021-03-18	Algeria	Kabylie	Tizi-Ouzou	Oued-Aissi	family garden	local production	October	December to january
BR_A_TOUA_L_A	Brassica rapa	rapa	2021-09-20	Algeria	Touat	Adrar	Touat_(Bouda?)	family garden	local production	Beginning to mid october	November
BR_A_TSAB_L_A	Brassica rapa	rapa	2021-09-20	Algeria	Touat	Adrar	Tsabit-Adrar	family garden	local production	October	November
BR_A_TSAB_L_B	Brassica rapa	rapa	2021-09-20	Algeria	Touat	Adrar	Tsabit-Adrar, Kasr Lam'aiz	family garden	local production	October	November
BR_A_TZRA_L_A	Brassica rapa	rapa	1905-07-07	Algeria	Kabylie	Tizi-Ouzou	Tizi-Rached	family garden	local production	Beginning to mid october	November
BR_T_ARIA_L_A	Brassica rapa	rapa	2021-04-11	Tunisia	Tunisia	Ariana	Ariana	field	local production	october	April-May
BR_T_BEJA_L_A	Brassica rapa	rapa	2021-04-11	Tunisia	Beja	Beja	Beja	field	local production	october	April-May
BR_T_CHEN_L_A	Brassica rapa	rapa	2021-04-11	Tunisia	Gabes	Chenini	Chenini-Gabes	field	local production	october	April-May
BR_T_MOKN_L_A	Brassica rapa	rapa	2021-04-11	Tunisia	Sahel	Moknine	Monastir	field	local production	october	April-May
BR_T_MONA_L_A	Brassica rapa	rapa	2021-04-11	Tunisia	Sahel	Monastir	Monastir	field	local production	October	April-May
BR_S_LJUB_L_A	Brassica rapa	rapa	2020-10-01	Slovenia	Central Slovenia		Jablje pri Trzinu	other	seed merchant	spring/summer	fall
BR_S_LJUB_L_B	Brassica rapa	rapa	2020-10-01	Slovenia	Central Slovenia		Jablje pri Trzinu	other	seed merchant	spring/summer	fall
BR_I_LAMA_L_A	Brassica rapa	sylvestris var. esculenta		Italy	Abruzzo	Chieti	Lama dei Peligni		other	end of summer, direct sowing	end of November through end of January
BR_I_PETT_L_H	Brassica rapa	sylvestris var. esculenta		Italy	Abruzzo	Aquila	Pettorano sul Gizio		local production
BR_I_PETT_L_J	Brassica rapa	sylvestris var. esculenta		Italy	Abruzzo	Aquila	Pettorano sul Gizio		local production
BR_I_PETT_L_K	Brassica rapa	sylvestris var. esculenta		Italy	Abruzzo	Aquila	Pettorano sul Gizio		local production
BR_I_PETT_L_L	Brassica rapa	sylvestris var. esculenta		Italy	Abruzzo	Aquila	Pettorano sul Gizio		local production

### Sheet: README
######
#Population name = text
#Species = text
#Subspecies = text
#Sampling date
#Country = (Algeria, France, Italy, Slovenia, Tunisia)
#Region = text
#Province = text
#Locality = text
#Town = text
#1 Place (Place of seed collection) = Family garden, market, field, private collection, other
#2 Source (Source of the seeds) = Friends, neighbors, parents, exchange, purchase, market, seed merchant, other
#3 Sowing date
#4 Harvest date
