## Supplementary material for "Warnings/Cautions when collecting Brassica diversity along a large climatic gradient": Suppl Table1

### Sheet: Data
Brassica oleracea wildtype and relatives species
Population name	Species	Subspecies	Sampling date	Country	Region	Province	Town	GPS	Area (1)	Plant density (2)	Pop organization (3)	Number of collected plants (4)	Type of land use (5)	Land use intensity (6)	Animals (7)	Soil work (8)	Irrigation (9)	Weeding (10)	Artificiality (11)	Land use comments	Station (12)	Exposure (13)	Macro-topography (14)	Slope (15)	Microrelief (16)	Drainage (17)	Humidity (18)	Type of source rock (19)	Soil depth (20)	Soil surface (21)	Soil compaction (22)	Source rock surface (23)	Pierraille surface (24)	Sand surface (25)	Vegetation surface (26)	Color (27)
BO_F_ADRE_W_A	Brassica oleracea	oleracea	2022-07-31	France	Normandie	Seine-Maritime	Sainte-Adresse	49°31'5.362"N 0°4'0.602"E	6	1	continuous	2	Wasteland or fallow	Not cultivated	0	No soil work	no	No	1	population in imminent extinction (only 5 plants)	Open	W	Lower slope	>31%	Bank	Mid	Wet	Limestone cliff with flint veins	Skeletal	With a gravelly structure	3	70	10	5	15	Brown
BO_F_ANTI_W_A	Brassica oleracea	oleracea	2020-07-28	France	Normandie	Seine-Maritime	La Poterie-Cap-d'Antifer	49°41'07.9"N 0°09'50.5"E	2500	0.1	patchs	30	Wasteland or fallow	Not cultivated	0	No soil work	no	No	1		Open	NE	Summit / Escarpment	Zero	Plan	Good	Dry	Limestone cliff	Normal	With lumpy structure	2	10	5	10	75	Brown
BO_F_BRUN_W_A	Brassica oleracea	oleracea	2022-07-30	France	Normandie	Seine-Maritime	Bruneval	49°39'58.946"N 0°9'38.804"E	2400	7	continuous	30	Wasteland or fallow	Not cultivated	0	No soil work	no	No	1	large population with very easy access	Protected	NW	Lower slope	from 11 to 30%	Bank	Mid	Average	limestone cliffs collapsed into grassy slopes	Normal	Not determinable	3	30	0	5	65	clear
BO_F_BRUN_W_B	Brassica oleracea	oleracea	2022-07-30	France	Normandie	Seine-Maritime	Saint-Jouin-Bruneval	49°38'38.674"N 0°9'10.918"E	3000	2	patchs	30	Wasteland or fallow	Not cultivated	0	No soil work	no	No	1	large population with very easy access (100 plants)	Open	W	Lower slope	from 11 to 30%	Bumpy	Good	Average	limestone cliffs collapsed into slopes	Skeletal	Not determinable	4	10	5	0	85	clear
BO_F_CAUX_W_A	Brassica oleracea	oleracea	2022-07-24	France	Normandie	Seine-Maritime	Petit-Caux	49°58'6.809"N 1°11'47.119"E	3000	1	patchs	26	Wasteland or fallow	Not cultivated	0	No soil work	no	No	1	limestone cliffs	Open	NW	Summit / Escarpment	>31%	Bumpy	Mid	Average	Limestone	Skeletal	With a gravelly structure	5	45	0	0	45	clear
BO_F_CHEN_W_A	Brassica oleracea	oleracea	2022-07-20	France	Nouvelle-Aquitaine	Charente-Maritime	Mortagne-sur-Gironde/Chenac	45°29'26.304"N 0°48'57.081"W	1000	0.5	continuous	7	Wasteland or fallow	Not cultivated	0	No soil work	no	No	1		Open	SW	Summit / Escarpment	>31%	Bank	Zero	Dry	Limestone cliff	Skeletal	Not determinable	5	70	0	0	30	clear
BO_F_CURE_W_A	Brassica oleracea	oleracea	2022-07-28	France	Normandie	Seine-Maritime	Bénouville	49°43'15.017"N 0°14'34.011"E	10000	4	continuous	30	Wasteland or fallow	Not cultivated	1	No soil work	no	No	1	Large population, accessible through GR21 on the top of the cliff	Open	NW	Summit / Escarpment	from 11 to 30%	Plan	Good	Average	Top of limestone cliff with grass	Normal	Not determinable	3	5	0	5	90	clear
BO_F_ESCA_W_A	Brassica oleracea	oleracea	2022-07-23	France	Hauts-de-France	Pas-de-Calais	Escalles	50°55'17.112"N 1°42'08.712"E	125	0.5	patchs	7	Others	Not cultivated	0	Not determined	no	No	1	eroded limestone cliffs of Cap Blanc-Nez	Open	NW	Summit / Escarpment	>31%	Bumpy	Mid	Average	Limestone cliff	Skeletal	With a gravelly structure	5	90	0	0	10	clear
BO_F_ETIG_W_A	Brassica oleracea	oleracea	2022-07-28	France	Normandie	Seine-Maritime	Vattetot-sur-Mer	49°43'44.098"N 0°16'4.598"E	700	3	continuous	30	Wasteland or fallow	Not cultivated	9	No soil work	no	No	1		Protected	NW	Lower slope	from 11 to 30%	Bank	Mid	Average	Grass covered limestone cliff	Normal	Not determinable	3	50	5	5	40	clear
BO_F_ETRE_W_A	Brassica oleracea	oleracea	2020-07-28	France	Normandie	Seine-Maritime	Etretat	49°42'39.6"N 0°12'16.5"E	5000	1.5	patchs	30	Wasteland or fallow	Not cultivated	0	No soil work	no	No	1		Open	NE	Summit / Escarpment	from 1 to 10%	Bumpy	Mid	Dry	Limestone cliff	Normal	With a gravelly structure	2	30	10	10	50	Brown
BO_F_FECA_W_A	Brassica oleracea	oleracea	2022-07-27	France	Normandie	Seine-Maritime	Fécamp	49°45'23.4"N 0°21'28.108"E	1000	3	continuous	30	Wasteland or fallow	Not cultivated	0	No soil work	no	No	1	Almost hidden by tall grass	Open	NW	Lower slope	from 11 to 30%	Bank	Mid	Average	Grass covered limestone cliff	Normal	Not determinable	3	3	0	0	97	clear
BO_F_GDAL_W_A	Brassica oleracea	oleracea	2022-07-26	France	Normandie	Seine-Maritime	Sassetot-le-Mauconduit	49°49'8.67"N 0°30'39.578"E	600		patchs	30	Wasteland or fallow	Not cultivated	0	No soil work	no	No	1		Protected	NE	Lower slope	from 11 to 30%	Bank	Mid	Average	Buttom of limestone cliff with grass	Normal	Not determinable	3	5	0	0	95	clear
BO_F_GEOR_W_A	Brassica oleracea	oleracea	2022-07-20	France	Nouvelle-Aquitaine	Charente-Maritime	Saint-Georges-de-Didonne	45°34'45.275"N 0°59'26.728"W	1000	0.5	continuous	9	Wasteland or fallow	Not cultivated	0	No soil work	no	No	1	steep limestone cliff	Open	NW	Summit / Escarpment	>31%	Difficult to assess	Zero	Dry	Limestone cliff	Skeletal	Not determinable	5	80	0	0	20	clear
BO_F_GRAI_W_A	Brassica oleracea	oleracea	2020-07-28	France	Normandie	Seine-Maritime	Grainval	49°45'01.8"N 0°20'50.8"E	500	2.5	continuous	25	Wasteland or fallow	Not cultivated	0	No soil work	no	Mechanical	1		Open	N	Lower slope	from 11 to 30%	Bank	Good	Average	Limestone cliff	Normal	With lumpy structure	3	10	10	10	70	Brown
BO_F_GRAN_W_A	Brassica oleracea	oleracea	2020-08-04	France	Normandie	Manche	Granville	48°50'20.5"N 1°36'06.2"W	700	0.1	continuous	30	Others	Not determined	0	Not determined	no	Mechanical	6	Edge of footpath	Open	NE	Top of slope	from 11 to 30%	Ditch	Mid	Average		Normal	With lumpy structure		20	20	10	30	Black
BO_F_HODE_W_A	Brassica oleracea	oleracea	2022-08-01	France	Normandie	Seine-Maritime	Saint-Vigor-d'Ymonville	49°28'49.836"N 0°20'20.831"E	1500	0.5	patchs	6	Wasteland or fallow	Not cultivated	0	No soil work	no	Mechanical	1	major cleaning of the cliff in 2018-2019 with mountaineers and mechanical brush cutters	Open	SW	Lower slope	>31%	Bank	Mid	Wet	Limestone cliffs collapsed into slopes	Normal	With a gravelly structure	3	50	10	5	35	clear
BO_F_MERS_W_A	Brassica oleracea	oleracea	2022-07-24	France	Hauts-de-France	Somme	Mers-les-Bains	50°4'12.774"N 1°23'13.97"E	1500	2	continuous	30	Wasteland or fallow	Not cultivated	0	No soil work	no	No	1	limestone cliffs	Open	NW	Summit / Escarpment	>31%	Bumpy	Mid	Average	White limestone cliff	Skeletal	With a gravelly structure	5	80	0	0	20	clear
BO_F_MESN_W_A	Brassica oleracea	oleracea	2020-07-27	France	Normandie	Seine-Maritime	Mesnil Val Plage	50°02'43.2"N 1°19'47.6"E	300	0.5	patchs	26	Not determined	Not determined	0	Not determined	no	No	1		Open	N	Summit / Escarpment	from 11 to 30%	Bank	Good	Dry	Limestone cliff	Skeletal	With a gravelly structure	1	10	10	5	75	clear
BO_F_MORT_W_A	Brassica oleracea	oleracea	2020-06-01	France	Nouvelle-Aquitaine	Charente-Maritime	Mortagne-sur-Gironde	45°28'52.6"N 0°47'52.1"W	10000	0.2	patchs	4	Others	Not determined	0	No soil work	no	No	1	Cliffside population	Open	SW	Summit / Escarpment	>31%	Difficult to assess	Zero	Dry	Limestone cliff	Skeletal	With a gravelly structure	3	90	10	0	0	clear
BO_F_PDAL_W_A	Brassica oleracea	oleracea	2022-07-26	France	Normandie	Seine-Maritime	Saint-Martin-aux-Bruneaux	49°49'33.29"N 0°31'29.949"E	500	5	continuous	30	Wasteland or fallow	Not cultivated	0	No soil work	no	No	1		Protected	SW	Lower slope	from 11 to 30%	Bank	Good	Average	limestone cliffs collapsed into slopes	Normal	Not determinable	3	0	0	5	95	Brown
BO_F_PENL_W_A	Brassica oleracea	oleracea	2020-07-27	France	Normandie	Seine-Maritime	Penly	49°58'58.1"N 1°13'26.7"E	500	3	patchs	30	Not determined	Not determined	0	Not determined	no	Mechanical	1		Open	N	Mid slope	from 11 to 30%	Bank	Good	Dry	Limestone cliff	Skeletal	With a gravelly structure	1	20	10	0	70	clear
BO_F_PIER_W_A	Brassica oleracea	oleracea	2020-07-27	France	Normandie	Seine-Maritime	Saint-Pierre-en-Port	49°48'30.1"N 0°29'12.2"E	150	1	patchs	30	Wasteland or fallow	Not cultivated	0	No soil work	no	No	1		Open	NE	Summit / Escarpment	from 11 to 30%	Plan	Good	Average	Limestone cliff	Normal	With lumpy structure	3	10	10	10	70	Red/Brown
BO_F_PLER_W_A	Brassica oleracea	oleracea	2020-06-24	France	Bretagne	Côtes-d'Armor	Plérin	48°33'37.9"N 2°44'08.5"W	100	3	patchs	30	Others	Not determined	0	Not determined	no	No	1	Seaside - Cliff	Open	N	Summit / Escarpment	>31%		Low	Wet					90	5	2	3	Brown
BO_F_SENN_W_A	Brassica oleracea	oleracea	2022-07-26	France	Normandie	Seine-Maritime	Senneville-sur-Fécamp	49°46'55.351"N 0°25'10.174"E	2400	6	continuous	30	Wasteland or fallow	Not cultivated	0	No soil work	no	No	1	some part of the site was mechanically weeded; some part of the site was protected, the rest was open	Protected	NW	Lower slope	from 11 to 30%	Bank	Mid	Average	Limestone cliffs collapsed into slopes	Normal	Not determinable	3	1	1	1	97	clear
BO_F_SEUR_W_A	Brassica oleracea	oleracea	2022-07-20	France	Nouvelle-Aquitaine	Charente-Maritime	Saint-Seurin d'Uzet	45°29'05.9"N 0°48'14.2"W	6000	0.01	patchs	14	Others	Not cultivated	0	Not determined	no	No	1	edge of estuary - cliff	Open	W	Summit / Escarpment	>31%	Plan	Zero	Dry	Limestone cliff	Skeletal	With a gravelly structure	3	90	10	0	0	clear
BO_F_TILL_W_A	Brassica oleracea	oleracea	2022-07-29	France	Normandie	Seine-Maritime	Le Tilleul	49°41'43.836"N 0°10'50.177"E	2250	0.5	patchs	22	Wasteland or fallow	Not cultivated	0	No soil work	no	No	1	small population (<50 plants)	Protected	N	Closed depression	from 11 to 30%	Bank	Mid	Average	Limestone cliff covered with grass on the slope and at the top	Normal	Not determinable	3	10	5	5	80	clear
BO_F_TREP_W_A	Brassica oleracea	oleracea	2020-07-27	France	Normandie	Seine-Maritime	Le Tréport	50°03'35.4"N 1°22'06.3"E	50	0.2	patchs	14	Wasteland or fallow	Not cultivated	0	No soil work	no	No	3		Open	E	Summit / Escarpment	from 1 to 10%	Bank	Good	Dry	Limestone cliff	Normal	With a gravelly structure	3	0	0	0	100	Brown
BO_F_VALE_W_A	Brassica oleracea	oleracea	2020-07-27	France	Normandie	Seine-Maritime	Saint-Valéry-en-Caux	49°52'19.8"N 0°42'20.9"E	5000	1	patchs	30	Wasteland or fallow	Not cultivated	0	No soil work	no	No	1		Open	N	Lower slope	Zero	Plan	Mid	Average	Pebble & limestone	Skeletal	With a gravelly structure	1	30	10	0	60	Brown
BO_F_VARE_W_A	Brassica oleracea	oleracea	2022-07-25	France	Normandie	Seine-Maritime	Varengeville-sur-mer	49°55'0.574"N 1°0'19.519"E	2000	0.5	patchs	9	Wasteland or fallow	Not cultivated	0	No soil work	no	No	1		Open	N	Summit / Escarpment	>31%	Bumpy	Mid	Average	Limestone cliff	Skeletal	With a gravelly structure	5	80	0	2	18	Brown
BO_F_VAUC_W_A	Brassica oleracea	oleracea	2020-07-28	France	Normandie	Seine-Maritime	Vaucottes	49°44'21.6"N 0°17'38.3"E	20000		continuous	30	Wasteland or fallow	Not cultivated	0	No soil work	no	No	1		Open	W	Top of slope	from 1 to 10%	Bumpy	Mid	Dry	Limestone cliff	Normal	With lumpy structure	2	5	5	10	80	Brown
BO_F_VEUL_W_A	Brassica oleracea	oleracea	2020-07-27	France	Normandie	Seine-Maritime	Veulettes-sur-Mer	49°51'29.3"N 0°36'47.6"E	2000	1	patchs	30	Not determined	Not determined	0	No soil work	no	No	1		Open	N	Lower slope	Zero	Plan	Mid	Dry	Pebble & limestone	Skeletal	With a gravelly structure	1	50	10	0	40	Brown
BO_F_VEUL_W_B	Brassica oleracea	oleracea	2022-07-25	France	Normandie	Seine-Maritime	Veulettes-sur-Mer	49°51'10.328"N 0°35'43.947"E	6000	2	continuous	30	Wasteland or fallow	Not cultivated	0	No soil work	no	No	1		Open	N	Summit / Escarpment	>31%	Bumpy	Mid	Average	Limestone cliff	Skeletal	With a gravelly structure	5	15	5	0	80	clear
BO_F_YPOR_W_A	Brassica oleracea	oleracea	2022-07-27	France	Normandie	Seine-Maritime	Yport	49°44'24.583"N 0°18'23.648"E	2250	2	continuous	12	Wasteland or fallow	Not cultivated	0	No soil work	no	No	1	large population but inaccessible (behind barriers)	Open	NE	Summit / Escarpment	>31%	Bumpy	Good	Average	Limestone cliff with flint veins	Skeletal	Not determinable	5	35	0	0	65	clear
BM_F_BELV_W_A	Brassica montana		2021-05-02	France	Occitanie	Aude	Termes	43°0'30.247"N 2°33'27.867"E	10	1	patchs	11	Others	Not cultivated	1	No soil work	no	No	1	on a walking path	Sheltered	SE	Summit / Escarpment	from 1 to 10%	Difficult to assess	Mid	Very dry	Limestone	Skeletal	With a gravelly structure	5	10	30	10	50	clear
BM_F_COLL_W_A	Brassica montana		2020-06-09	France	Provence Alpes Cote d'Azur	Alpes-Maritimes	La Colle-sur-Loup	43°40'25.039"N 7°5'49.408"E	5	1	patchs	3	Others	Not cultivated	1	No soil work	no	No	1	Clif	Protected	S	Mid slope	>31%	Difficult to assess	Good	Very dry	Limestone	Skeletal	Not determinable	5	70	20	0	10	clear
BM_F_SOUL_W_A	Brassica montana		2021-05-02	France	Occitanie	Aude	Termes	42°59'4.862"N 2°34'15.218"E	20	2	patchs	15	Others	Not cultivated	1	No soil work	no	No	1	edge of track or path	Sheltered	E	Mid slope	from 1 to 10%	Ditch	Mid	Average	Limestone	Skeletal	With a gravelly structure	4	20	20	30	30	clear
BM_F_TALA_W_A	Brassica montana		2021-05-03	France	Occitanie	Aude	Talairan	43°0'17.147"N 2°40'29.172"E	5	1	patchs	11	Others	Not cultivated	1	No soil work	no	No	2	Roadside, edge of track	Sheltered	NW	Plain	Zero	Plan	Good	Average	Limestone	Normal	With a gravelly structure	2	0	10	20	70	Brown
BM_F_TOUL_W_A	Brassica montana		2020-06-10	France	Provence Alpes Cote d'Azur	Var	Toulon	43°8'52.217"N 5°55'19.596"E	100	1	patchs	11	Others	Not cultivated	1	No soil work	no	No	2	Roadside, edge of track climbing up to Mont Faron	Protected	S	Mid slope	from 11 to 30%	Bumpy	Good	Very dry	Limestone	Skeletal	With a gravelly structure	4	30	40	10	20	clear
BM_F_TOUR_W_A	Brassica montana		2020-06-09	France	Provence Alpes Cote d'Azur	Alpes-Maritimes	Tourrettes-sur-Loup	43°44'27.272"N 7°0'3.204"E	5	1	patchs	5	Others	Not cultivated	1	No soil work	no	No	2	Roadside, clif	Protected	E	Mid slope	>31%	Bank	Good	Wet	Limestone	Normal	With a gravelly structure	2	0	10	20	70	Brown
BO_E_BERM_W_A	Brassica oleracea	oleracea	2021-06-30	Spain	Pays Basque	Biscaye	Bermeo	43°25'28.427"N 2°43'17.008"W	300	5	continuous	30	Wasteland or fallow	Not cultivated	0	No soil work	no	No	1	between beach and cliff; wild cove with little human activity	Open	S	Lower slope	from 1 to 10%	Bumpy	Good	Wet		Skeletal	With a gravelly structure	1	30	30	0	40	clear
BO_E_CUDI_W_A	Brassica oleracea	oleracea	2021-07-05	Spain	Asturies		Cudillero	43°33'49.875"N 6°8'45.341"W	1000	3	continuous	30	Wasteland or fallow	Not cultivated	0	No soil work	no	No	1		Open	W	Mid slope	>31%	Bank	Mid	Average	Granite	Skeletal	With a gravelly structure	4	20	10	5	65
BO_E_CUER_W_A	Brassica oleracea	oleracea	2021-07-07	Spain	Cantabrie		Cuchia	43°26'54.241"N 4°1'16.186"W	37500	2	continuous	30	Wasteland or fallow	Not cultivated	0	No soil work	no	No	1	top of the cliff	Open	undetermined	Top of slope	from 1 to 10%	Bumpy	Mid	Very wet	Granite ?	Normal	With lumpy structure	3	5	5	5	85	Brown
BO_E_GETA_W_A	Brassica oleracea	oleracea	2021-07-01	Spain	Pays Basque	Guipuscoa	Getaria	43°18'19.124"N 2°12'13.015"W	2000	10	patchs	22	Wasteland or fallow	Not cultivated	0	No soil work	no	No	1	cliff mostly inaccessible; only some plants accessible near a building above	Open	NW	Summit / Escarpment	from 11 to 30%	Bank	Good	Wet	Cliffs	Skeletal	With a gravelly structure	1	20	20	10	50	clear
BO_E_LARE_W_A	Brassica oleracea	oleracea	2021-07-07	Spain	Cantabrie		Laredo	43°25'4.44"N 3°24'49.659"W	10000		continuous	30	Wasteland or fallow	Not cultivated	0	No soil work	no	Mechanical	1	maintenance weeding behind the parking garage and along the road	Open	W	Lower slope	from 11 to 30%	Bank	Low	Wet	Granite	Skeletal	With lumpy structure	4	66	4	10	20	Brown
BO_E_MOLI_W_A	Brassica oleracea	oleracea	2021-07-05	Spain	Asturies		El Puerto Llampero	43°37'26.332"N 5°53'55.942"W	3000	4	continuous	30	Wasteland or fallow	Not cultivated	0	No soil work	no	No	1		Open	NE	Top of slope	from 11 to 30%	Bank	Mid	Average	Granite	Skeletal	With a gravelly structure	4	10	5	10	75	Brown
BO_E_PEDR_W_A	Brassica oleracea	oleracea	2021-07-07	Spain	Cantabrie		Pechon	43°23'23.855"N 4°30'45.096"W	2500	0.5	patchs	30	Wasteland or fallow	Not cultivated	2	No soil work	no	No	1		Open	undetermined	Plain	Zero	Plan	Low	Very wet	Pebblestone + stand	Skeletal	With a gravelly structure	3	10	10	5	75	Brown
BO_E_PEND_W_A	Brassica oleracea	oleracea	2021-07-06	Spain	Asturies		Pendueles	43°23'53.503"N 4°37'46.824"W	3000	2	patchs	25	Wasteland or fallow	Not cultivated	0	No soil work	no	No	1		Open	NE	Mid slope	from 11 to 30%	Bank	Mid	Wet	Granite	Normal	With a gravelly structure	4	15	5	5	75	Brown
BO_E_SEBA_W_A	Brassica oleracea	oleracea	2021-07-03	Spain	Pays Basque	Guipuscoa	Saint-Sébastien	43°19'32.942"N 1°59'30"W	7500	2.5	patchs	30	Wasteland or fallow	Not cultivated	0	No soil work	no	No	1		Open	undetermined	Lower slope	from 11 to 30%	Bank	Good	Very wet		Skeletal	With a gravelly structure	4	50	10	10	30	Brown
BO_E_TAZO_W_A	Brassica oleracea	oleracea	2021-07-04	Spain	Asturies		Tazones	43°32'40.735"N 5°23'59.414"W	240	0.5	continuous	14	Wasteland or fallow	Not cultivated	0	No soil work	no	No	1		Open	E	Lower slope	>31%	Bank	Good	Wet		Skeletal	With a gravelly structure	5	80	5	5	10	Brown
BO_E_TORI_W_A	Brassica oleracea	oleracea	2021-07-06	Spain	Asturies		Niembru	43°26'35.89"N 4°50'54.869"W	6000		continuous	30	Wasteland or fallow	Not cultivated	0	No soil work	no	No	1		Open	W	Open depression	from 11 to 30%	Bank	Mid	Average	Granite	Normal	With a gravelly structure	4	5	5	30	60	clear
BA_I_FAVI_W_A	Brassica macrocarpa		2020-05-30	Italy	Sicily	Trapani	Favignana	37°55'13.60''N 12°18' 44.57''E	500	0.04	continuous	3	Others	Not cultivated	0	No soil work	no	No	1	Protected area	Open	SE	Lower slope	from 1 to 10%	Difficult to assess	Good	Dry	Limestone	Skeletal	With a gravelly structure	1	9	0	0	100	Red/Brown
BI_I_CAPO_W_A	Brassica incana		2021-05-24	Italy	Sicily	Messina	Capo D'Orlando	38°10'6.6"N 14°51'38.208"E	1000	0.02	patchs	11	Others	Not cultivated	0	No soil work	no	No	4	Uncultivated land	Open	N	Lower slope	from 11 to 30%	Difficult to assess	Good	Average	Metamorphites	Skeletal	With a gravelly structure	1	9	0	0	100	Brown
BM_I_MANA_W_A	Brassica montana		2021-06-19	Italy	Liguria	La Spezia	Manarola	44°06’26.61"N 9°43’31.83"E	800	0.025	patchs	9	Others	Not cultivated	0	No soil work	no	No	5	Cliff	Open	S	Lower slope	from 11 to 30%	Difficult to assess	Good	Wet	Limestone	Skeletal	With a gravelly structure	1	9	0	0	70	Brown
BM_I_RIOM_W_A	Brassica montana		2021-06-19	Italy	Liguria	La Spezia	Riomaggiore	44°05'24.81"N 9°45'05,85"E	1000	0.02	patchs	7	Others	Not cultivated	0	No soil work	no	No	4	Cliff	Open	S	Lower slope	from 11 to 30%	Difficult to assess	Good	Wet	Limestone	Skeletal	With a gravelly structure	1	9	0	0	50	Brown
BU_I_CORL_W_A	Brassica rupestris	rupestris	2020-06-09	Italy	Sicily	Palermo	Palermo	37°51'2.25"N 13°21'23.30"E	500	0.04	continuous	7	Others	Not cultivated	0	No soil work	no	No	1	Protected area	Open	S	Lower slope	from 11 to 30%	Difficult to assess	Good	Dry	Limestone	Skeletal	With a gravelly structure	1	9	0	0	60	Brown
BU_I_PALE_W_A	Brassica rupestris	rupestris	2020-05-28	Italy	Sicily	Palermo	Palermo	38°9'5.07"N 13°21'35.09"E	600	0.02	patchs	8	Others	Not cultivated	0	No soil work	no	No	5	Protected area	Open	S	Lower slope	from 1 to 10%	Difficult to assess	Good	Dry	Limestone	Skeletal	With a gravelly structure	1	9	0	0	90	Red/Brown
BV_I_ERIC_W_A	Brassica villosa	drepanensis	2020-06-27	Italy	Sicily	Trapani	Erice	38°2'7.18"N 12°35'25.78"E	600	0.03	patchs	5	Others	Not cultivated	0	No soil work	no	No	4	Uncultivated land	Open	S	Lower slope	from 1 to 10%	Difficult to assess	Good	Dry	Limestone	Skeletal	With a gravelly structure	1	9	0	0	90	Brown
BV_I_PETR_W_A	Brassica villosa	tineoi	2020-06-26	Italy	Sicily	Palermo	Petralia Sottana	37°36'54.17"N 13°56'31.38"E	700	0.028	patchs	9	Others	Not cultivated	0	No soil work	no	No	3	Uncultivated land	Open	NE	Lower slope	from 11 to 30%	Difficult to assess	Good	Dry	Limestone of evaporitic series	Skeletal	With a gravelly structure	1	9	0	0	80	clear
Brassica rapa wildtype
Population name	Species	Subspecies	Sampling date	Country	Region	Province	Town	GPS	Area (1)	Plant density (2)	Pop organization (3)	Number of collected plants (4)	Type of land use (5)	Land use intensity (6)	Animals (7)	Soil work (8)	Irrigation (9)	Weeding (10)	Artificiality (11)	Land use comments	Station (12)	Exposure (13)	Macro-topography (14)	Slope (15)	Microrelief (16)	Drainage (17)	Humidity (18)	Type of source rock (19)	Soil depth (20)	Soil surface (21)	Soil compaction (22)	Source rock surface (23)	Pierraille surface (24)	Sand surface (25)	Vegetation surface (26)	Color (27)
BR_F_APIG_W_A	Brassica rapa	sylvestris/campestris	2020-05-14	France	Bretagne	Ille-et-Vilaine	Etangs d'Apigné	48°05'37.0"N 1°44'47.8"W	1000	10	patchs	30	Wasteland or fallow	Not cultivated	0	No soil work	no	Mechanical	2	canal side	Open	NW	Plain	Zero	Bank	Mid	Wet		Normal	With lumpy structure	2	0	0	10	90	Brown
BR_F_BRUZ_W_A	Brassica rapa	sylvestris/campestris	2020-05-28	France	Bretagne	Ille-et-Vilaine	Bruz	48°02'30.1"N 1°46'34.0"W	2000	25	continuous	30	Others	Not determined	0	Not determined	no	Mechanical	4	canal side	Open	NW	Plain	Zero	Plan	Mid	Wet		Normal	With lumpy structure	2	0	0	80	20	clear
BR_F_CATH_W_A	Brassica rapa	sylvestris/campestris	2021-05-06	France	Nouvelle-Aquitaine	Gironde	Saint-Laurent-du-Bois	44°38'1.788"N 0°8'8.793"W	300	10	continuous	30	Field border	Not cultivated	0	No soil work	no	No	2	edge of vineyard	Open	SW	Plain	Zero	Bumpy	Zero	Average	Limestone	Normal	With lumpy structure	3	0	0	10	90	Brown
BR_F_CHAV_W_A	Brassica rapa	sylvestris/campestris	2021-06-23	France	Normandie	Manche	Chavoy	48°43'48.677"N 1°19'51.132"W	600	1	continuous	30	Field border	Not cultivated	0	Not determined	no	Mechanical	3	very high embankment	Protected	S	Mid slope	>31%	Bank	Good	Average	Clay	Deep	With lumpy structure	4	0	0	10	90	clear
BR_F_COLO_W_A	Brassica rapa	sylvestris/campestris	2021-05-08	France	Nouvelle-Aquitaine	Pyrénées-Atlantiques	Saint-Colome	43°05'60"N 0°24'39"W	60	0.5	patchs	30	Field border	Not cultivated	0	Not determined	no	No	1		Open	W	Open depression	Zero	Bank	Zero	Average	Limestone	Normal	With lumpy structure	4	0	5	0	95	Brown
BR_F_FLAU_W_A	Brassica rapa	sylvestris/campestris	2021-05-06	France	Nouvelle-Aquitaine	Dordogne	Mescoules	44°44'52.757"N 0°26'24.586"W	10000	1	patchs	30	Wasteland or fallow	Not determined	0	Not determined	no	No	2	in vineyard	Open	SW	Plateau	Zero	Plan	Zero	Average	Clay-limestone	Normal	With a gravelly structure	2	0	10	60	30	Brown
BR_F_FOUG_W_A	Brassica rapa	sylvestris/campestris	2020-05-19	France	Pays-de-la-Loire	Maine-et-Loire	Fougeré	47°37'59.0"N 0°08'51.7"W	2000	4.5	continuous	30	Others	Not cultivated	0	No soil work	no	No	1	pond edge	Open		Open depression	Zero	Bank	Zero	Very wet	Clay	Normal	Not determinable	2	0	0	60	80	Red/Brown
BR_F_HILA_W_A	Brassica rapa	sylvestris/campestris	2021-05-06	France	Nouvelle-Aquitaine	Gironde	Saint-Sève	44°35'46.799"N 0°0'58.057"W	30000	5	continuous	30	Perennial crops	Cultivated	0	No soil work	no	Chemical	6	in vineyard, treated with glyphosate	Open	SW	Open depression	from 1 to 10%	Plan	Zero	Average	Clay-limestone	Normal	With a gravelly structure	2	0	5	20	30	Brown
BR_F_LOUB_W_A	Brassica rapa	sylvestris/campestris	2021-05-05	France	Nouvelle-Aquitaine	Gironde	Saint-Loubès	44°56'48.44"N 0°27'28.364"W	8000	10	continuous	30	Wasteland or fallow	Not cultivated	0	No soil work	no	No	3		Open	SW	Lower slope	Zero	Bank	Zero	Wet	Acidic loam soil	Normal	With a gravelly structure	3	0	0	10	90	Brown
BR_F_LOUP_W_A	Brassica rapa	sylvestris/campestris	2021-05-06	France	Nouvelle-Aquitaine	Gironde	Loupiac	44°36'41.407"N 0°17'18.369"W	600	7	continuous	30	Field border	Not determined	0	Not determined	no	No	3	edge of vineyard	Open	W	Plain	from 11 to 30%	Bank	Zero	Average		Normal	Not determinable	3				90	Brown
BR_F_MONB_W_A	Brassica rapa	sylvestris/campestris	2021-05-06	France	Nouvelle-Aquitaine	Dordogne	Monbazillac	44°47'24.263"N 0°29'8.865"E	100	10	continuous	30	Field border	Not cultivated	0	Not determined	no	No	1		Open	NE	Open depression	Zero	Bumpy	Zero	Average	Clay-limestone	Deep	Not determinable	5	0	0	90		Brown
BR_F_MORD_W_A	Brassica rapa	sylvestris/campestris	2020-06-25	France	Bretagne	Ille-et-Vilaine	Mordelles	48°04'17.2"N 1°52'34.9"W	300	10	continuous	30	Pasture	Not cultivated	5	Not determined	no	Mechanical	4	riverside (Meu)	Open	S	Plain	Zero	Plan	Mid	Average		Normal	With lumpy structure	3			30	70	Red/Brown
BR_F_PELL_W_A	Brassica rapa	sylvestris/campestris	2021-05-07	France	Nouvelle-Aquitaine	Gironde	Pellegrue	44°42'51.368"N 0°5'32.971"W	400	3	continuous	30	Perennial crops	Cultivated	0	No soil work	no	No	4	in vineyard but at the level of 3 rows which did not receive glyphosate	Open	SW	Top of slope	from 1 to 10%	Bumpy	Mid	Wet		Normal	Not determinable	4	0	0	0	100	Brown
BR_F_PLEB_W_A	Brassica rapa	sylvestris/campestris	2021-06-23	France	Bretagne	Côtes-d'Armor	Pléboulle	48°36'44.07"N 2°20'12.835"W	600	0.5	patchs	30	Field border	Not cultivated	0	Not determined	no	Mechanical	6	embankment created by DDE	Open	N	Plain	from 1 to 10%	Bank	Low	Wet	Clay	Normal	With lumpy structure	2	0	0	10	90	Brown
BR_F_RAUZ_W_A	Brassica rapa	sylvestris/campestris	2021-05-06	France	Nouvelle-Aquitaine	Gironde	Rauzan	44°46'13.534"N 0°6'48.433"W	30000	1	patchs	30	Perennial crops	Cultivated	0	Cultivated field with plowing	no	Chemical	6	in vineyard, treated with glyphosate	Open	N	Plateau	Zero	Bumpy	Zero	Average	Clay-limestone	Normal	With a gravelly structure	3	0	0	0	90	Brown
BR_F_RENN_W_A	Brassica rapa	sylvestris/campestris	2020-05-14	France	Bretagne	Ille-et-Vilaine	Rennes	48°06'22.9"N 1°42'33.4"W	250	4	continuous	30	Others	Not cultivated	0	Not determined	no	Mechanical	4	canal side	Open	NW	Plain	from 1 to 10%	Bank	Mid	Wet		Normal	With lumpy structure	3	0	0	80	20	clear
BR_F_SAUV_W_A	Brassica rapa	sylvestris/campestris	2021-05-06	France	Nouvelle-Aquitaine	Gironde	Sauveterre-de-Guyenne	44°42'38.462"N 0°6'9.921"W	400	1	patchs	30	Perennial crops	Cultivated	0	Cultivated field with plowing	no	Mechanical	6		Open	NE	Plain	Zero	Bumpy	Zero	Average		Normal	With lumpy structure	3	0	0	0	90	Brown
BR_A_ANAB_W_A	Brassica rapa	sylvestris/campestris	2021-04-02	Algeria	Annaba	Annaba	Annaba	36°43'29.47''N 7°44'41.31''E	3000	3	continuous	30	Others	Not determined	1	No soil work	no	No	1	abandoned meadow, roadside, wasteland and field border	Open	undetermined	Plain	from 1 to 10%	Plan	Zero	Wet		Normal						100	clear
BR_A_AZAZ_W_A	Brassica rapa	sylvestris/campestris	2021-04-07	Algeria	Kabylie	Tzi-Ouzou	Azazga	36°44'49.72''N 4°20'41.76''E	1500	3	continuous	30	Annual crops	Cultivated	0	Cultivated field with plowing	yes	Mechanical	5	garden, partly cultivated in market gardening	Open	NE	Mid slope	from 1 to 10%	Bumpy	Good	Wet		Normal	Not determinable					100	clear
BR_A_BABZ_W_A	Brassica rapa	sylvestris/campestris	2021-04-19	Algeria	Algérois	Alger	Alger	36°42'49''N 3°11'08''E	5000	1	patchs	30	Others	Not determined	0	Not determined	no	Mechanical	6	Public green space	Open	undetermined	Plain	Zero	Plan		Average		Normal	Not determinable	3				100	clear
BR_A_BARA_W_A	Brassica rapa	sylvestris/campestris	2020-02-27	Algeria	Algérois	Alger	Alger	36°40'24.6''N 3°6'26.53''E	50000	3	continuous	30	Perennial crops	Cultivated	0	Cultivated field with plowing	yes	Mechanical	5	Cultivated field of peach trees and natural vegetation	Open	undetermined	Plain	Zero	Plan	Good	Average		Normal	With lumpy structure					50	clear
BR_A_BLID_W_A	Brassica rapa	sylvestris/campestris	2021-03-09	Algeria	Algérois	Blida	Blida	36°29'21.35''N 2°47'11.45''E	40000	4	continuous	30	Perennial crops	Cultivated	0	Cultivated field with plowing	yes	Mechanical	5	fallow before mowing for fodder	Open	undetermined	Plain	Zero	Channel	Mid	Wet		Normal	Not determinable	3	0	0		100	Red/Brown
BR_A_BOGH_W_A	Brassica rapa	sylvestris/campestris	2021-03-12	Algeria	Kabylie	Tizi-Ouzou	Boghni	36°32'33''N 3°56'56''E	5000	3	patchs	18	Field border	Not cultivated	0	No soil work	no	No	1	field border and roadside	Open	undetermined	Lower slope	from 1 to 10%	Difficult to assess		Not determinable		Normal	Not determinable	3				100	Brown
BR_A_BOME_W_A	Brassica rapa	sylvestris/campestris	2021-03-23	Algeria	Kabylie	Boumerdes	Bordj-Menael	36°46'24.58''N 3°43'16.69''E	20000	4	continuous	30	Perennial crops	Cultivated	3	Cultivated field with plowing	no	Chemical and mechanical		Old vineyard	Open	undetermined	Plain	Zero	Plan	Zero	Wet		Normal	Not determinable					100	Brown
BR_A_BOUC_W_A	Brassica rapa	sylvestris/campestris	2021-04-02	Algeria	Annaba	Souk-Ahras	Souk-Ahras	36°29'0.58''N 7°43'27.19''E	45000	4	continuous	30	Perennial crops	Cultivated	0	Cultivated field with plowing	yes	Mechanical	5	Plowed around the orange trees, natural between the trees	Open	undetermined	Plain	Zero	Plan	Good	Average		Normal	Not determinable					100	clear
BR_A_BOUF_W_A	Brassica rapa	sylvestris/campestris	2021-04-08	Algeria	Algerois	Blida	Boufarik	36°34'41.67''N 2°53'35.54''E	50000	4	continuous	30	Perennial crops	Cultivated	0	Cultivated field with plowing	yes	Mechanical	6	Perennial crops, Lemon and medlar trees	Open	undetermined	Plain	Zero	Difficult to assess	Good	Average		Normal	Not determinable	1				100	clear
BR_A_CAPD_W_A	Brassica rapa	sylvestris/campestris	2021-04-06	Algeria	Algerois	Boumerdes	Cap Djinet	36°49'13.97''N 3°43'5.33''E	25000	2	continuous	30	Perennial crops	Cultivated	1	Cultivated field with plowing	yes	Mechanical	5	High-stem vines	Sheltered	undetermined	Plain	from 1 to 10%	Plan	Good	Average		Normal	With lumpy structure					50	Brown
BR_A_CHIF_W_A	Brassica rapa	sylvestris/campestris	2021-03-24	Algeria	Algerois	Blida	Chiffa	36°27'41.92''N 2°44'58.39''E	25000	3	continuous	30	Perennial crops	Cultivated	1	Cultivated field with plowing	yes	Mechanical	5	Cultivation of interplanted orange and apple trees	Open	undetermined	Plain	Zero	Plan	Good	Average		Normal						90	clear
BR_A_CHLE_W_A	Brassica rapa	sylvestris/campestris	2020-03-12	Algeria	Chlef	Chlef	Chlef	36°9'38.4''N 1°19'57.1''E	5000	1	patchs	16	Others	Cultivated	0	No soil work	yes	Mechanical	7	Public garden with ornamental plants	Open	undetermined	Plain	Zero	Plan		Dry			Not determinable	3				77	Brown
BR_A_CONS_W_A	Brassica rapa	sylvestris/campestris	2021-04-01	Algeria	Constantinois	Constantine	Constantine	36°20'10.68''N 6°38'51.96''E	10000	3	continuous	30	Wasteland or fallow	Not determined	0	No soil work	no	No	1		Open	undetermined	Lower slope	from 1 to 10%	Plan		Average		Normal	Not determinable					90	clear
BR_A_DELL_W_A	Brassica rapa	sylvestris/campestris	2021-04-06	Algeria	Kabylie	Boumerdes	Dellys	36°52'43.53''N 3°52'23.01''E	15000	1	continuous	30	Wasteland or fallow	Not cultivated		Not determined	no	No	3	Wasteland	Open	undetermined	Plain	Zero	Bumpy	Zero	Very wet		Normal	Not determinable	1				100	Brown
BR_A_DREA_W_A	Brassica rapa	sylvestris/campestris	2021-04-01	Algeria	Annaba	El Tarf	Drean	36°39'47.01''N 7°44'16.46''E	1000	2	continuous	30	Perennial crops	Cultivated	1	Cultivated field with plowing	yes	Mechanical	3	Plowed around the olive trees, natural between the trees	Sheltered	undetermined	Mid slope	from 1 to 10%	Plan	Good	Average		Normal	Not determinable	1				100	Red/Brown
BR_A_EUCA_W_A	Brassica rapa	sylvestris/campestris	2021-03-18	Algeria	Algerois	Alger	Alger	36°38'24.72''N 3°8'58.47''E	50000	3	continuous	30	Perennial crops	Cultivated	0	Cultivated field with plowing	yes	Mechanical	4	Perennial crops, Peach trees in flowerin period	Open	undetermined	Plain	Zero	Plan	Low	Wet		Normal	Not determinable					100	Brown
BR_A_GUEL_W_A	Brassica rapa	sylvestris/campestris	2021-04-02	Algeria	Constantinois	Guelma	Guelma	36°07'49.74''N 7°29'24.28''E	30000		continuous	30	Perennial crops	Cultivated	2	Cultivated field with plowing	yes	Mechanical	5	Perennial crops, Plum trees	Sheltered	undetermined	Plain	from 1 to 10%	Plan	Mid	Average		Deep	Not determinable	2				50	Brown
BR_A_KADI_W_A	Brassica rapa	sylvestris/campestris	2021-09-23	Algeria	Kabylie	Bouira	Kadiria	36°31'26.27''N 3°41'54.40''E	30000	2	continuous	30	Perennial crops	Cultivated	0	Cultivated field with plowing	yes	Mechanical	5	Perennial crops, Plum trees	Open	undetermined	Plain	Zero	Plan	Zero	Wet		Normal	Not determinable					90	clear
BR_A_LARB_W_A	Brassica rapa	sylvestris/campestris	2021-03-18	Algeria	Algerois	Blida	Alger	36°34'31.39''N 3°5'24.40''E	50000	2	continuous	20	Perennial crops	Cultivated	0	Cultivated field with plowing	yes	Mechanical	5	Perennial crop; Ornage and peach trees	Open	undetermined	Plain	Zero	Bumpy		Average		Normal	With lumpy structure	4					clear
BR_A_MECH_W_A	Brassica rapa	sylvestris/campestris	2021-03-12	Algeria	Kabylie	Tizi-Ouzou	Boghni	36°33'00''N 4°00'16''E	8000	3	continuous	18	Field border	Not cultivated	0	No soil work	no	No	1	field border and roadside	Open	undetermined	Plain	from 1 to 10%	Plan	Mid	Average		Normal	Not determinable	3				100	Brown
BR_A_ORAN_W_A	Brassica rapa	sylvestris/campestris	2020-03-12	Algeria	Oranie	Oran	Oran	35°40'6.6''N 0°39'49.7''W	600	2	continuous	15	Wasteland or fallow	Not cultivated	0	No soil work	no	No	4		Open	undetermined	Plain	Zero	Difficult to assess		Average		Normal	Not determinable					90	clear
BR_A_REGH_W_A	Brassica rapa	sylvestris/campestris	2020-02-28	Algeria	Algérois	Alger	Alger	36°45'28.4''N 3°19'34.34''E	50000	5	continuous	29	Wasteland or fallow	Cultivated	0	Cultivated field with plowing		No	5	Fallow annual crop field	Open	undetermined	Plain	Zero	Difficult to assess	Good	Average		Normal	Not determinable					100	Brown
BR_A_ROUI_W_A	Brassica rapa	sylvestris/campestris	2021-03-02	Algeria	Algérois	Alger	Alger	36°45'00''N 3°17'79''E	50000	4	continuous	19	Annual crops	Cultivated	0	Cultivated field with plowing	yes	Mechanical	6	Market gardening field	Open	undetermined	Plain	Zero	Plan	Good	Average		Normal	Not determinable	1				100	Brown
BR_A_SEBA_W_A	Brassica rapa	sylvestris/campestris	2021-04-02	Algeria	Kabylie	Boumerdes	Baghlia	36°47'9.87''N 3°52'15.24''E	2000	3	continuous	30	Perennial crops	Cultivated	1	Cultivated field with plowing	no	Mechanical	5	High-stem vines	Sheltered	undetermined	Plain	Zero	Plan	Low	Wet		Normal	With lumpy structure					70	clear
BR_A_TESS_W_A	Brassica rapa	sylvestris/campestris	2021-04-08	Algeria	Algérois	Blida	Boufarik	36°38'7.37''N 2°56'57.92''E	50000	5	continuous	30	Perennial crops	Cultivated	0	Not determined	yes	No	3	Perennial crop	Open	undetermined	Plain	Zero	Plan	Good	Average		Normal	Not determinable	3				100	Brown
BR_A_TIBE_W_A	Brassica rapa	sylvestris/campestris	2020-02-19	Algeria	Chlef	Aïn Defla	El Attaf	36°9'31.4''N 1°36'45.5''E	5000	2	patchs	22	Not determined	Not determined	0	No soil work		No	5	Abandoned green space	Open	undetermined	Plateau	Zero	Difficult to assess		Average		Normal	Not determinable					100	Brown
BR_A_TLMC_W_A	Brassica rapa	sylvestris/campestris	2020-09-13	Algeria	Oranie	Tlemcen	Tlemcen	34°51'59.46''N 1°20'55.22''W	4000	3	patchs	30	Others	Not determined	0	No soil work		No	7	Public garden with ornamental plants	Open	undetermined	Plain	Zero	Difficult to assess		Dry			Not determinable					100	Brown
BR_A_YAKO_W_A	Brassica rapa	sylvestris/campestris	2021-03-17	Algeria	Kabylie	Tizi-Ouzou	Azazga	36°44'3.78''N 4°26'12.15''E	10000	4	continuous	30	Others	Not determined	0	Not determined	no	No	1	wasteland and field border	Open	undetermined	Open depression	from 1 to 10%	Difficult to assess		Wet		Normal	Not determinable					95	clear
BR_S_LJUB_W_F	Brassica rapa	sylvestris/campestris	2020-05-13	Slovenia	Goričko		Selo	46°43'18.761''N 16°16'44.173''E	10	0.2	patchs	2	Annual crops	Cultivated	0	Cultivated field with plowing	no	Chemical	6	Agricultural land	Open	N	Open depression	Zero	Channel	Low	Average	Gravel, sandy clay (Paludin)	Deep	With a smooth crust	2	0	0	5	95	Brown
BR_I_BISA_W_A	Brassica rapa	sylvestris/campestris	2020-02-11	Italy	Sicily	Palermo	Bisacquino	37°41'27.7560"N 13°16'47.6700"E	150	3	continuous	16	Others	Not cultivated	0	No soil work	no	No	4	na	Open	NW	Mid slope	from 11 to 30%	Difficult to assess	Good	Average		Normal	Not determinable	3	0	0	0	100	Black
BR_I_BOLO_W_A	Brassica rapa	sylvestris/campestris	2020-02-10	Italy	Sicily	Palermo	Bolognetta	37°58'59.2920"N 13°26'26.0760"E	200	5	continuous	20	Others	Not cultivated	0	No soil work	no	No	5	na	Open	W	Lower slope	from 1 to 10%	Plan	Low	Dry		Normal	Not determinable	4	0	0	0	100	Brown
BR_I_CAST_W_A	Brassica rapa	sylvestris/campestris	2020-02-11	Italy	Sicily	Palermo	Castelbuono (Pollina)	37°58' 38.964''N 14° 06' 8.712''E	200	2	continuous	16	Wasteland or fallow	Not cultivated	0	No soil work	no	No	4	na	Open	W	Mid slope	from 11 to 30%	Difficult to assess	Good	Average		Normal	Not determinable	3	5	10	0	85	Brown
BR_I_CAST_W_B	Brassica rapa	sylvestris/campestris	2020-02-11	Italy	Sicily	Palermo	Castelbuono	37°56'53.3"N 14°05'38.2"E	500	4	continuous	19	Perennial crops	Cultivated	0	Cultivated field with plowing	no	No	4	Olive tree filed	Sheltered	SE	Plateau	Zero	Plan	Good	Average		Normal	Not determinable	3	0	0	0	100	Brown
BR_I_CAST_W_C	Brassica rapa	sylvestris/campestris	2020-02-11	Italy	Sicily	Palermo	Castelbuono	37°56'24.6"N 14°05'33.9"E	300	4	continuous	18	Perennial crops	Cultivated	0	Cultivated field with plowing	no	No	4	Olive tree filed	Sheltered	NE	Plateau	Zero	Plan	Good	Average		Normal	Not determinable	3	0	0	0	100	Brown
BR_I_CORL_W_A	Brassica rapa	sylvestris/campestris	2020-02-10	Italy	Sicily	Palermo	Corleone	37°48'03.7860"N 13°18'00.3900"E	150	3	continuous	15	Pasture	Not cultivated	5	No soil work	no	No	5	Open area with traces of pasture (sheeps prints on the soil)	Open	NE	Lower slope	from 1 to 10%	Plan	Mid	Average		Normal	Not determinable	3	10	10	0	80	Brown
BR_I_GRAT_W_A	Brassica rapa	sylvestris/campestris	2020-02-11	Italy	Sicily	Palermo	Gratteri	37°58'04.1"N 13°58'52.6"E	300	3	continuous	19	Field border	Not cultivated	2	No soil work	no	No	4	na	Open	N	Plain	Zero	Plan	Low	Dry		Normal	Not determinable	3	0	0	0	100	Brown
BR_I_GRAT_W_B	Brassica rapa	sylvestris/campestris	2020-02-11	Italy	Sicily	Palermo	Gratteri	37°58'41.2"N 13°58'35.7"E	600	4	continuous	21	Perennial crops	Cultivated	2	No soil work	no	No	5	Olive tree filed	Open	SW	Lower slope	from 1 to 10%	Bumpy	Mid	Average		Normal	Not determinable	3	10	0	0	90	Brown
BR_I_ISNE_W_A	Brassica rapa	sylvestris/campestris	2020-02-11	Italy	Sicily	Palermo	Isnello	37°56'31.3"N 14°03'48.0"E	600	4	continuous	19	Perennial crops	Cultivated	2	Cultivated field with plowing	no	No	4	Olive tree filed	Sheltered	NE	Plateau	Zero	Plan	Good	Average		Normal	Not determinable	3	10	10	0	80	Brown
BR_I_ISNE_W_B	Brassica rapa	sylvestris/campestris	2020-02-11	Italy	Sicily	Palermo	Isnello	37°56'34.4"N 14°01'01.1"E	180	2	continuous	18	Field border	Not cultivated	2	No soil work	no	No	4	Road border	Open	undetermined	Summit / Escarpment	Zero	Plan	Good	Average		Normal	Not determinable	3	10	10	0	80	Brown
BR_I_LASC_W_A	Brassica rapa	sylvestris/campestris	2020-02-11	Italy	Sicily	Palermo	Lascari	37°59'12.5"N 13°56'26.6"E	1500	5	continuous	20	Perennial crops	Cultivated	2	No soil work	no	No	4	Olive tree filed	Open	S	Plain	Zero	Plan	Low	Average		Normal	Not determinable	3	0	0	0	100	Brown
BR_I_MARI_W_A	Brassica rapa	sylvestris/campestris	2020-02-10	Italy	Sicily	Palermo	Marineo	37°58'07.9920"N 13°26'31.5780"E	150	2	continuous	17	Wasteland or fallow	Not cultivated	0	No soil work	no	No	5	na	Open	undetermined	Plateau	Zero	Plan	Low	Average		Normal	Not determinable	4	0	10	0	90	Red/Brown
BR_I_MISI_W_A	Brassica rapa	sylvestris/campestris	2020-02-10	Italy	Sicily	Palermo	Misilmeri	38°01'04.0860"N 13°26'52.5960"E	250	3	continuous	18	Perennial crops	Cultivated	0	Cultivated field with plowing	no	No	5	Orchard	Sheltered	NE	Lower slope	from 1 to 10%	Plan	Low	Dry		Skeletal	Not determinable	3	0	0	0	100	Brown
BR_I_MISI_W_B	Brassica rapa	sylvestris/campestris	2020-02-10	Italy	Sicily	Palermo	Misilmeri	38°00'09.8040"N 13°26'44.7060"E	200	5	continuous	18	Perennial crops	Cultivated	0	No soil work	no	No	5	Abandonned almond orchard	Sheltered	E	Lower slope	from 1 to 10%	Plan	Low	Dry		Skeletal	Not determinable	3	0	0	0	100	Brown
BR_I_MONR_W_A	Brassica rapa	sylvestris/campestris	2020-02-28	Italy	Sicily	Palermo	Monreale	38°01'02"N 13°15'01"E	600	5	continuous	20	Annual crops	Cultivated	0	Cultivated field with plowing	no	No	4	na	Open	NE	Plain	from 1 to 10%	Plan	Low	Average		Normal	Not determinable	4	0	0	0	100	Brown
BR_I_PIAN_W_A	Brassica rapa	sylvestris/campestris	2020-03-02	Italy	Sicily	Palermo	Piana degli Albanesi	38°01'13"N 13°18'47"E	200	2	continuous	17	Field border	Not cultivated	0	Cultivated field with plowing	no	No	4	na	Open	NE	Plain	Zero	Plan	Mid	Average		Skeletal	Not determinable	4	0	0	0	100	Brown
BR_I_POLL_W_A	Brassica rapa	sylvestris/campestris	2020-02-11	Italy	Sicily	Palermo	Pollina	37°57' 57.24''N 14° 6' 9.705''E	300	3	continuous	17	Perennial crops	Cultivated	0	Cultivated field with plowing	no	No	4	Olive tree filed	Sheltered	SW	Plateau	Zero	Plan	Good	Average		Normal	Not determinable	3	0	0	0	100	Brown

### Sheet: README
######
#Population name = Text
#Species = text
#Subspecies = text
#Sampling date = DD/MM/YYYY
#Country = (Algeria, France, Italy, Slovenia, Tunisia)
#Region = Text
#Province = Text
#Locality = Text
#Town = Text
#GPS = longitude latitude
#1 Area = num (square meter)
#2 Plant density = num (plant per square meter)
#3 Pop organization = (patchs, continuous)
#4 Number of collected plants = num (1-30)
#5 Type of land use = (Not determined, Wasteland, Pasture, Reaping, Pasture/Reaping, Annual crops, Perennial crops, Field border, Undergrowth, Others)
#6 Land use intensity = (Not determined, Not cultivated, Cultivated)
#7 Animals = num (0-9)
#8 Soil work = (Not determined, No soil work, Cultivated field with plowing)
#9 Irrigation = (no, yes)
#10 Weeding = (No, Chemical, Mechanical)
#11 Artificiality = num (1-7)
#Land use comments = Text
#12 Station = (Sheltered, Protected, Open)
#13 Exposure = (undetermined, N, NE, E, SE, S, SW, W, NW)
#14 Macro-topography = (Closed depression, Open depression, Plain, Plateau, Lower slope, Mid slope, Top of slope, Summit/Escarpment, Dunes)
#15 Slope = (Zero, from 1 to 10%, from 11 to 30%, >31%)
#16 Microrelief = (Difficult to assess, Plan, Bumpy, Logs, Channel, Ditch, Bank)
#17 Drainage = (Zero, Low, Mid, Good)
#18 Humidity = (Not determinable, Very dry, Dry, Average, Wet, Very wet, Open water)
#19 Type of source rock = Text
#20 Soil depth = (Skeletal, Normal, Deep)
#21 Soil Surface = (Not determinable, With a smooth crust, With lumpy structure, With a gravelly structure)
#22 Soil compaction = num (1-5)
#23 Source rock surface = num (0-100)
#24 Pierraille surface = num (1-100)
#25 Sand surface = num (1-100)
#26 Vegetation surface = num (1-100)
#27 Color = (Black, Red/Brown, Brown, Clear)
